# High-content image-based drug screen identifies a clinical compound against cell transmission of adenovirus

**DOI:** 10.1101/2020.03.24.006346

**Authors:** Fanny Georgi, Fabien Kuttler, Luca Murer, Vardan Andriasyan, Robert Witte, Artur Yakimovich, Gerardo Turcatti, Urs F Greber

## Abstract

Human adenoviruses (HAdVs) are fatal to immuno-suppressed people, but no effective anti-HAdV therapy is available. Here, we present a novel image-based high-throughput screening (HTS) platform, which scores the full viral replication cycle from virus entry to dissemination of progeny. We analysed 1,280 small molecular weight compounds of the Prestwick Chemical Library (PCL) for interference with HAdV-C2 infection in a quadruplicate, blinded format, and included robust image analyses, and hit filtering. We present the entire set of the screening data including all the images, image analyses and data processing pipelines. The data are made available at the Image Data Repository (IDR) ^1^, accession number idr0081. Our screen identified Nelfinavir mesylate as an inhibitor of HAdV-C2 multi-round plaque formation, but not single round infection. Nelfinavir has been FDA-approved for anti-retroviral therapy in humans. Our results underscore the power of image-based full cycle infection assays in identifying viral inhibitors with clinical potential.
