## Supplementary material for "High-content image-based drug screen identifies a clinical compound against cell transmission of adenovirus": Table 1

		Compound	Group	Toxic		Mean read-outs					Normalized mean read-outs					Hit
PCL_ID	compoundIdentifier				Analysis	Nuclei	Infected nuclei	Infection index	Plaques	Virus intensity [AU]	Nuclei	Infected nuclei	Infection index	Plaques	Virus intensity [AU]	Nuclei	Infected nuclei	Infection index	Plaques	Virus intensity [AU]
DMSO	DMSO	DMSO	neg. ctr.	no	UZH	36’399	27’911	0.77	27.32	9.79E+09	1.00	1.00	1.00	1.00	1.00	-	-	-	-	-
					EPFL	29’749	15’156	0.51	21.11	5.02E+09	1.00	1.00	1.00	1.00	1.00
DFT	DFT	DFT	pos. ctr.	no	UZH	30’204	3’595	0.12	0.12	2.90E+09	0.83	0.13	0.15	0.00	0.30	-	-	-	-	-
					EPFL	20’745	1’776	0.09	0.03	1.62E+09	0.70	0.12	0.17	0.00	0.32
Prestw-1764	497	Nelfinavir mesylate	PCL	no	UZH	30’908	5’479	0.18	0.75	2.98E+09	0.85	0.20	0.23	0.03	0.30	no	yes	yes	yes	yes
					EPFL	21’895	2’988	0.14	0.00	1.68E+09	0.74	0.20	0.27	0.00	0.33	no	yes	yes	yes	yes
Prestw-388	763	Dequalinium dichloride	PCL	yes	UZH	28’763	13’751	0.48	14.00	3.62E+09	0.79	0.49	0.62	0.51	0.37	no	yes	yes	yes	yes
					EPFL	21’247	4’988	0.23	9.25	1.92E+09	0.71	0.33	0.46	0.44	0.38	yes	yes	yes	yes	yes
Prestw-1717	452	Aminacrine	PCL	no	UZH	31’723	14’689	0.47	20.50	4.88E+09	0.87	0.53	0.62	0.75	0.50	no	yes	yes	no	yes
					EPFL	42’191	9’057	0.22	14.25	2.54E+09	1.42	0.60	0.42	0.67	0.51	no	no	yes	no	yes
Prestw-925	1214	Thonzonium bromide	PCL	no	UZH	30’644	15’057	0.49	14.75	4.77E+09	0.84	0.54	0.63	0.54	0.49	no	yes	yes	no	yes
					EPFL	24’093	6’849	0.28	11.75	2.51E+09	0.81	0.45	0.56	0.56	0.50	no	yes	no	no	no
