## Supplementary material for "High-content image-based drug screen identifies a clinical compound against cell transmission of adenovirus": Table 4

PCL_ID	Compound	Score	ScoreSD	Toxic
Prestw-1	Azaguanine-8			no
Prestw-10	Sulfaguanidine			no
Prestw-100	Nocodazole	0.749439938	0.015000825	yes
Prestw-1000	Lymecycline			no
Prestw-1001	Alfadolone acetate			no
Prestw-1002	Alfaxalone			no
Prestw-1003	Azapropazone			no
Prestw-1004	Meptazinol hydrochloride			no
Prestw-1005	Apramycin			no
Prestw-1007	Fursultiamine Hydrochloride			no
Prestw-1008	Gabexate mesilate			no
Prestw-1009	Pivampicillin			no
Prestw-101	R(-) Apomorphine hydrochloride hemihydrate			no
Prestw-1011	Flucloxacillin sodium			no
Prestw-1012	Trapidil			no
Prestw-1013	Deptropine citrate			no
Prestw-1014	Sertraline			no
Prestw-1015	Ethamsylate			no
Prestw-1016	Moxonidine			no
Prestw-1017	Etilefrine hydrochloride			no
Prestw-1018	Alprostadil			no
Prestw-1019	Tribenoside			no
Prestw-102	Amoxapine			no
Prestw-1020	Rimexolone	0.392103742	0.075804134	yes
Prestw-1021	Isradipine			no
Prestw-1023	Isometheptene mucate			no
Prestw-1024	Nifurtimox			no
Prestw-1025	Letrozole			no
Prestw-1026	Arbutin			no
Prestw-1027	Tocainide hydrochloride			no
Prestw-1028	Benzathine benzylpenicillin			no
Prestw-1029	Risperidone			no
Prestw-103	Cyproheptadine hydrochloride			no
Prestw-1030	Torsemide			no
Prestw-1031	Halofantrine hydrochloride			no
Prestw-1032	Articaine hydrochloride			no
Prestw-1033	Nomegestrol acetate			no
Prestw-1034	Pancuronium bromide			no
Prestw-1035	Molindone hydrochloride			no
Prestw-1036	Alcuronium chloride			no
Prestw-1037	Zalcitabine			no
Prestw-1038	Methyldopate hydrochloride			no
Prestw-1039	Levocabastine hydrochloride			no
Prestw-104	Famotidine			no
Prestw-1040	Pyrvinium pamoate	0.743404425	0.032474443	yes
Prestw-1041	Etomidate			no
Prestw-1042	Tridihexethyl chloride			no
Prestw-1043	Penbutolol sulfate			no
Prestw-1044	Prednicarbate	0.537113537	0.00162552	yes
Prestw-1045	Sertaconazole nitrate			no
Prestw-1046	Repaglinide			no
Prestw-1047	Piretanide			no
Prestw-1048	Piperacetazine			no
Prestw-1049	Oxyphenbutazone			no
Prestw-105	Danazol			no
Prestw-1050	Quinethazone			no
Prestw-1051	Moricizine hydrochloride			no
Prestw-1052	Iopanoic acid			no
Prestw-1053	Pivmecillinam hydrochloride			no
Prestw-1054	Levopropoxyphene napsylate			no
Prestw-1055	Piperidolate hydrochloride			no
Prestw-1056	Trifluridine			no
Prestw-1057	Oxprenolol hydrochloride			no
Prestw-1058	Ondansetron Hydrochloride			no
Prestw-1059	Propoxycaine hydrochloride			no
Prestw-106	Nicorandil			no
Prestw-1060	Oxaprozin			no
Prestw-1061	Phensuximide			no
Prestw-1062	Ioxaglic acid			no
Prestw-1063	Naftifine hydrochloride			no
Prestw-1064	Meprylcaine hydrochloride			no
Prestw-1065	Milrinone			no
Prestw-1066	Methantheline bromide			no
Prestw-1067	Ticarcillin sodium			no
Prestw-1068	Thiethylperazine dimalate			no
Prestw-1069	Mesalamine			no
Prestw-1071	Imidurea			no
Prestw-1072	Lansoprazole			no
Prestw-1073	Bethanechol chloride			no
Prestw-1074	Cyproterone acetate			no
Prestw-1075	(R)-Propranolol hydrochloride			no
Prestw-1076	Ciprofibrate			no
Prestw-1078	Benzylpenicillin sodium			no
Prestw-108	Nomifensine maleate			no
Prestw-1080	Methiazole			no
Prestw-1081	(S)-propranolol hydrochloride			no
Prestw-1082	(-)-Eseroline fumarate salt			no
Prestw-1086	D-cycloserine			no
Prestw-1088	(+,-)-Synephrine			no
Prestw-1089	(S)-(-)-Cycloserine			no
Prestw-109	Dizocilpine maleate			no
Prestw-1090	Homosalate			no
Prestw-1091	Spaglumic acid			no
Prestw-1092	Ranolazine			no
Prestw-1094	Sulfadoxine			no
Prestw-1095	Cyclopentolate hydrochloride			no
Prestw-1096	Estriol			no
Prestw-1097	(-)-Isoproterenol hydrochloride			no
Prestw-1099	Nialamide			no
Prestw-11	Meticrane			no
Prestw-110	Acenocoumarol			no
Prestw-1101	Perindopril			no
Prestw-1102	Fexofenadine HCl			no
Prestw-1104	Clonixin Lysinate	0.219176883	0.047610971	yes
Prestw-1105	Verteporfin			no
Prestw-1106	Meropenem			no
Prestw-1107	Ramipril			no
Prestw-1108	Mephenytoin			no
Prestw-1109	Rifabutin			no
Prestw-111	Naloxone hydrochloride			no
Prestw-1110	Parbendazole	0.398402496	0.018663349	yes
Prestw-1111	Mecamylamine hydrochloride			no
Prestw-1112	Procarbazine hydrochloride			no
Prestw-1113	Viomycin sulfate			no
Prestw-1114	Saquinavir mesylate			no
Prestw-1115	Ronidazole			no
Prestw-1116	Dorzolamide hydrochloride			no
Prestw-1117	Azaperone			no
Prestw-1118	Cefepime hydrochloride			no
Prestw-1119	Clocortolone pivalate	0.338538784	0.042248856	yes
Prestw-112	Metolazone			no
Prestw-1120	Nadifloxacin			no
Prestw-1121	Carbadox			no
Prestw-1125	Oxiconazole Nitrate			no
Prestw-1127	Acipimox			no
Prestw-1129	Benazepril HCl			no
Prestw-113	Ciprofloxacin hydrochloride hydrate			no
Prestw-1130	Azelastine HCl			no
Prestw-1132	Celiprolol HCl			no
Prestw-1134	Cytarabine	0.905540871	0.00431943	yes
Prestw-1136	Doxofylline			no
Prestw-1137	Esmolol hydrochloride			no
Prestw-1139	Itraconazole			no
Prestw-114	Ampicillin trihydrate			no
Prestw-1140	Liranaftate			no
Prestw-1144	Mirtazapine			no
Prestw-1147	Modafinil			no
Prestw-115	Haloperidol			no
Prestw-1152	Nefazodone HCl			no
Prestw-1154	Nilvadipine			no
Prestw-1156	Oxcarbazepine			no
Prestw-1157	Rifapentine			no
Prestw-1158	Ropinirole HCl			no
Prestw-1159	Sibutramine HCl	0.738620234	0.064731141	yes
Prestw-116	Naltrexone hydrochloride dihydrate			no
Prestw-1161	Stanozolol			no
Prestw-1162	Zonisamide			no
Prestw-1165	Acitretin			no
Prestw-1166	Rebamipide			no
Prestw-1167	Diacerein			no
Prestw-1169	Miglitol			no
Prestw-117	Chlorpheniramine maleate			no
Prestw-1170	Venlafaxine			no
Prestw-1173	Irsogladine maleate			no
Prestw-1174	Acarbose			no
Prestw-1177	Carbidopa			no
Prestw-1178	Aniracetam			no
Prestw-1179	Busulfan			no
Prestw-118	Nalbuphine hydrochloride	0.870454735	0.004500787	yes
Prestw-1180	Docetaxel	0.856343595	0.032520001	yes
Prestw-1181	Tibolone			no
Prestw-1182	Tizanidine HCl			no
Prestw-1183	Temozolomide			no
Prestw-1184	Tioconazole			no
Prestw-1187	Granisetron			no
Prestw-1188	Ziprasidone Hydrochloride			no
Prestw-1189	Montelukast			no
Prestw-119	Picotamide monohydrate			no
Prestw-1190	Olmesartan			no
Prestw-1192	Oxandrolone			no
Prestw-1195	Toltrazuril			no
Prestw-1196	Topotecan	0.61923066	0.043792234	yes
Prestw-1197	Toremifene			no
Prestw-1198	Tranilast	0.502083509	0.024539976	yes
Prestw-1199	Tripelennamine hydrochloride			no
Prestw-12	Benzonatate	0.853668407	0.055294598	yes
Prestw-120	Triamcinolone	0.600492086	0.025733241	yes
Prestw-1202	4-aminosalicylic acid			no
Prestw-1203	5-fluorouracil			no
Prestw-1206	Acetylcysteine			no
Prestw-1207	Acetylsalicylic acid			no
Prestw-121	Bromocryptine mesylate			no
Prestw-1210	Alendronate sodium			no
Prestw-1211	Alfacalcidol			no
Prestw-1213	Allopurinol			no
Prestw-1217	Amisulpride			no
Prestw-1219	Amlodipine			no
Prestw-1222	Anastrozole			no
Prestw-1223	Anethole-trithione			no
Prestw-1224	Anthralin			no
Prestw-1228	Argatroban			no
Prestw-1229	Aripiprazole			no
Prestw-123	Dehydrocholic acid			no
Prestw-1231	Asenapine maleate			no
Prestw-1232	Atorvastatin			no
Prestw-1233	Auranofin			no
Prestw-1234	Azithromycin			no
Prestw-1236	Benztropine mesylate			no
Prestw-1239	Bicalutamide			no
Prestw-1241	Bifonazole			no
Prestw-1242	Erlotinib			no
Prestw-1244	Bosentan			no
Prestw-1246	Bromhexine hydrochloride			no
Prestw-1249	Famciclovir			no
Prestw-125	Perphenazine			no
Prestw-1251	Butalbital			no
Prestw-1252	Butenafine Hydrochloride			no
Prestw-1253	Butylscopolammonium (n-) bromide			no
Prestw-1254	Fentiazac			no
Prestw-1256	Caffeine			no
Prestw-1257	Calcipotriene			no
Prestw-1258	Candesartan			no
Prestw-1259	Canrenone			no
Prestw-126	Mefloquine hydrochloride			no
Prestw-1261	Carprofen			no
Prestw-1262	Carvedilol			no
Prestw-1263	Cefdinir			no
Prestw-1265	Gatifloxacin			no
Prestw-1266	Gemcitabine	0.8506899	0.006780787	yes
Prestw-1267	Gestrinone			no
Prestw-1268	Guaiacol			no
Prestw-1269	Haloprogin			no
Prestw-127	Isoconazole			no
Prestw-1270	Gefitinib			no
Prestw-1271	Escitalopram			no
Prestw-1274	Emedastine			no
Prestw-1279	Stavudine			no
Prestw-128	Spironolactone			no
Prestw-1280	Mepivacaine hydrochloride			no
Prestw-1282	Methenamine			no
Prestw-1283	Buspirone hydrochloride			no
Prestw-1284	Hydroxychloroquine sulfate			no
Prestw-1285	Ibandronate sodium			no
Prestw-1286	Ibudilast			no
Prestw-1288	Idebenone			no
Prestw-129	Pirenzepine dihydrochloride			no
Prestw-1290	Imatinib			no
Prestw-1291	Imiquimod			no
Prestw-1292	Ipsapirone			no
Prestw-1294	Isosorbide mononitrate			no
Prestw-1295	Itopride			no
Prestw-1297	Lacidipine			no
Prestw-1298	Lamivudine			no
Prestw-13	Hydroflumethiazide			no
Prestw-130	Dexamethasone acetate	0.534246176	0.016683283	yes
Prestw-1303	Pefloxacine			no
Prestw-1307	Olopatadine hydrochloride			no
Prestw-1308	Phentermine hydrochloride			no
Prestw-131	Glipizide			no
Prestw-1310	Phenylbutazone			no
Prestw-1314	Pioglitazone			no
Prestw-1315	Potassium clavulanate			no
Prestw-1316	Pramipexole			no
Prestw-1317	Pranlukast			no
Prestw-1318	Pranoprofen			no
Prestw-1319	Pravastatin			no
Prestw-132	Loxapine succinate			no
Prestw-1321	Prothionamide			no
Prestw-1322	Pyridostigmine iodid			no
Prestw-1323	Quetiapine			no
Prestw-1325	Raclopride			no
Prestw-1328	Reboxetine mesylate			no
Prestw-133	Hydroxyzine dihydrochloride			no
Prestw-1331	Rimantadine Hydrochloride			no
Prestw-1334	Rivastigmine			no
Prestw-1336	Rofecoxib			no
Prestw-1337	Rosiglitazone Hydrochloride			no
Prestw-1338	Rufloxacin			no
Prestw-1339	Sarafloxacin			no
Prestw-134	Diltiazem hydrochloride			no
Prestw-1340	Secnidazole			no
Prestw-1341	Sertindole			no
Prestw-1342	Sildenafil			no
Prestw-1343	Sparfloxacin			no
Prestw-1345	Sulbactam			no
Prestw-1346	Sumatriptan succinate			no
Prestw-1349	Tazobactam			no
Prestw-135	Methotrexate			no
Prestw-1350	Telmisartan			no
Prestw-1351	Tenatoprazole			no
Prestw-1352	Tulobuterol			no
Prestw-1353	Tylosin			no
Prestw-1356	Vardenafil			no
Prestw-1358	Vatalanib			no
Prestw-1359	Vecuronium bromide			no
Prestw-136	Astemizole			no
Prestw-1361	Viloxazine hydrochloride			no
Prestw-1362	Vorinostat	0.194967444	0.014823239	yes
Prestw-1363	Warfarin			no
Prestw-1364	Zafirlukast			no
Prestw-1365	Zileuton			no
Prestw-1367	Zopiclone			no
Prestw-1368	Zotepine			no
Prestw-1369	Zaleplon			no
Prestw-137	Clindamycin hydrochloride			no
Prestw-1371	Celecoxib			no
Prestw-1374	Chlormadinone acetate			no
Prestw-1376	Cilnidipine			no
Prestw-1378	Clarithromycin			no
Prestw-1379	Clinafloxacin			no
Prestw-138	Terfenadine			no
Prestw-1380	Clobutinol hydrochloride			no
Prestw-1383	Clofibrate			no
Prestw-1385	Closantel			no
Prestw-1387	Tetraethylenepentamine pentahydrochloride			no
Prestw-139	Cefotaxime sodium salt			no
Prestw-1390	Desloratadine			no
Prestw-1392	Dexfenfluramine hydrochloride			no
Prestw-1393	Dibenzepine hydrochloride			no
Prestw-1394	Diclazuril			no
Prestw-1398	Dopamine hydrochloride			no
Prestw-1399	Doxycycline hydrochloride			no
Prestw-14	Sulfacetamide sodic hydrate			no
Prestw-140	Tetracycline hydrochloride			no
Prestw-1400	Efavirenz			no
Prestw-1401	Enoxacin			no
Prestw-1403	Entacapone			no
Prestw-1405	Ethinylestradiol			no
Prestw-1407	Etofenamate			no
Prestw-1408	Etoricoxib	0.196053034	0.033370342	yes
Prestw-1409	Etretinate			no
Prestw-141	Verapamil hydrochloride			no
Prestw-1410	Exemestane			no
Prestw-1414	Fleroxacin			no
Prestw-1415	Floxuridine	0.145511021	0.04436541	yes
Prestw-1416	Flubendazol			no
Prestw-1417	Fluconazole	0.42186662	0.00949002	yes
Prestw-1419	Fluocinolone acetonide	0.598570483	0.027322461	yes
Prestw-142	Dipyridamole			no
Prestw-1420	Formestane			no
Prestw-1421	Formoterol fumarate			no
Prestw-1423	Fosinopril			no
Prestw-1424	Fulvestrant			no
Prestw-1427	Levetiracetam			no
Prestw-1429	Linezolid			no
Prestw-143	Chlorhexidine	0.189885893	0.018482317	yes
Prestw-1430	Lofexidine			no
Prestw-1431	Loracarbef			no
Prestw-1432	Loratadine			no
Prestw-1433	Losartan			no
Prestw-1435	Melengestrol acetate	0.340764251	0.046314669	yes
Prestw-144	Loperamide hydrochloride			no
Prestw-1441	Mevastatin			no
Prestw-1443	Misoprostol	0.541210393	0.046498969	yes
Prestw-1444	Mitotane			no
Prestw-1446	Moxifloxacin			no
Prestw-1447	Nalidixic acid sodium salt			no
Prestw-1449	Nicotinamide			no
Prestw-145	Chlortetracycline hydrochloride			no
Prestw-1452	Norgestimate			no
Prestw-1454	Nylidrin			no
Prestw-1455	Olanzapine			no
Prestw-1456	Opipramol dihydrochloride			no
Prestw-1459	Oxfendazol			no
Prestw-146	Tamoxifen citrate			no
Prestw-1460	Oxibendazol			no
Prestw-1463	Tomoxetine hydrochloride			no
Prestw-1464	Tosufloxacin hydrochloride			no
Prestw-1465	Tramadol hydrochloride			no
Prestw-1467	Troglitazone			no
Prestw-1469	Mercaptopurine			no
Prestw-147	Nicergoline			no
Prestw-1471	Amfepramone hydrochloride			no
Prestw-1472	Hexachlorophene			no
Prestw-1473	Estradiol Valerate			no
Prestw-1474	Chloroxine			no
Prestw-1475	Oxacillin sodium			no
Prestw-1476	Amcinonide	0.622636517	0.015692533	yes
Prestw-1477	Penicillamine			no
Prestw-1478	Rifaximin			no
Prestw-1479	Triclosan			no
Prestw-148	Canrenoic acid potassium salt			no
Prestw-1480	Racepinephrine HCl			no
Prestw-1481	Cyclophosphamide			no
Prestw-1482	Valproic acid			no
Prestw-1483	Fludarabine			no
Prestw-1484	Cladribine	0.720890411	0.028504044	yes
Prestw-1486	Cortisol acetate	0.376061648	0.082147287	yes
Prestw-1487	Mesna			no
Prestw-1488	Penciclovir			no
Prestw-1489	Amifostine			no
Prestw-149	Thioproperazine dimesylate			no
Prestw-1490	Nalmefene hydrochloride			no
Prestw-1491	Pentobarbital			no
Prestw-1492	Lamotrigine			no
Prestw-1493	Topiramate			no
Prestw-1494	Irinotecan Hydrochloride			no
Prestw-1495	Rabeprazole Sodium salt			no
Prestw-1497	Ambrisentan			no
Prestw-1498	Camylofine chlorhydrate			no
Prestw-1499	Fomepizole			no
Prestw-15	Heptaminol hydrochloride			no
Prestw-150	Dihydroergotamine tartrate			no
Prestw-1500	Voriconazole			no
Prestw-1501	Fenipentol			no
Prestw-1502	Acamprosate calcium			no
Prestw-1503	Diosmin			no
Prestw-1505	Valacyclovir hydrochloride			no
Prestw-1506	Mizolastine			no
Prestw-1507	Acefylline			no
Prestw-1508	Ibutilide fumarate			no
Prestw-1509	Deflazacort	0.56116229	0.005447151	yes
Prestw-151	Erythromycin			no
Prestw-1510	Dolasetron mesilate			no
Prestw-1511	Aceclidine Hydrochloride			no
Prestw-1512	Abacavir Sulfate			no
Prestw-1514	Darifenacin hydrobromide			no
Prestw-1516	Levalbuterol hydrochloride			no
Prestw-153	Didanosine			no
Prestw-154	Josamycin			no
Prestw-155	Paclitaxel	0.883419652	0.019851781	yes
Prestw-156	Ivermectin			no
Prestw-157	Gallamine triethiodide			no
Prestw-158	Neomycin sulfate			no
Prestw-159	Dihydrostreptomycin sulfate			no
Prestw-16	Sulfathiazole			no
Prestw-160	Gentamicine sulfate			no
Prestw-1600	Aprepitant			no
Prestw-1601	Pinaverium bromide			no
Prestw-1602	Indatraline hydrochloride			no
Prestw-1603	Pemirolast potassium			no
Prestw-1604	(-)-Emtricitabine			no
Prestw-161	Isoniazid			no
Prestw-162	Pentylenetetrazole			no
Prestw-163	Chlorzoxazone			no
Prestw-164	Ornidazole			no
Prestw-165	Ethosuximide			no
Prestw-166	Mafenide hydrochloride			no
Prestw-167	Riluzole hydrochloride			no
Prestw-168	Nitrofurantoin			no
Prestw-169	Hydralazine hydrochloride			no
Prestw-17	Levodopa			no
Prestw-170	Phenelzine sulfate			no
Prestw-1700	Histamine dihydrochloride			no
Prestw-1701	Clopidogrel			no
Prestw-1702	Trimetozine			no
Prestw-1703	1,8-Dihydroxyanthraquinone			no
Prestw-1704	Desonide	0.480247318	0.055471432	yes
Prestw-1705	Diatrizoic acid dihydrate			no
Prestw-1706	Donepezil hydrochloride			no
Prestw-1707	Doxapram hydrochloride			no
Prestw-1708	(R)-Duloxetine hydrochloride			no
Prestw-1709	Estramustine			no
Prestw-171	Tranexamic acid			no
Prestw-1710	Ethoxzolamide			no
Prestw-1711	Felbamate			no
Prestw-1712	Flumethasone pivalate	0.602259043	0.020548598	yes
Prestw-1713	Fenoldopam			no
Prestw-1714	Adapalene			no
Prestw-1715	Algestone acetophenide	0.10931683	0.003425235	yes
Prestw-1716	Altrenogest			no
Prestw-1717	Aminacrine			no
Prestw-1718	Amlexanox			no
Prestw-1719	Amorolfine hydrochloride			no
Prestw-172	Etofylline			no
Prestw-1720	Anagrelide			no
Prestw-1721	Avobenzone			no
Prestw-1722	Azatadine maleate	0.28020354	0.129728397	yes
Prestw-1723	Benzoxiquine			no
Prestw-1726	Cefpiramide			no
Prestw-1727	Cefpodoxime proxetil			no
Prestw-1728	Cefprozil			no
Prestw-1729	Ceftibuten			no
Prestw-173	Tranylcypromine hydrochloride			no
Prestw-1730	Cefuroxime axetil			no
Prestw-1731	Zoledronic acid hydrate			no
Prestw-1732	Tolcapone			no
Prestw-1733	Nitazoxanide			no
Prestw-1734	Rasagiline			no
Prestw-1735	Valsartan			no
Prestw-1736	Irbesartan			no
Prestw-1737	Indinavir sulfate			no
Prestw-1738	Risedronic acid monohydrate			no
Prestw-1739	Nevirapine			no
Prestw-174	Alverine citrate salt			no
Prestw-1740	Besifloxacin hydrochloride	0.356621139	0.093303577	yes
Prestw-1741	Loteprednol etabonate	0.455770914	0.050619797	yes
Prestw-1743	Dofetilide			no
Prestw-1744	Tolterodine tartrate			no
Prestw-1745	Cisatracurium besylate			no
Prestw-1746	Lodoxamide			no
Prestw-1748	Nateglinide			no
Prestw-1749	Silodosin			no
Prestw-175	Aceclofenac			no
Prestw-1750	Terbinafine			no
Prestw-1751	Brimonidine L-Tartrate			no
Prestw-1752	Epirubicin hydrochloride	0.902839264	0.016524502	yes
Prestw-1753	Tegafur			no
Prestw-1756	Lofepramine			no
Prestw-1758	Pantoprazole sodium			no
Prestw-1759	Valdecoxib			no
Prestw-176	Iproniazide phosphate	0.205675223	0.111130671	yes
Prestw-1760	Tegaserod maleate			no
Prestw-1761	Rizatriptan benzoate	0.433665551	0.001547144	yes
Prestw-1762	Ezetimibe			no
Prestw-1763	Actarit			no
Prestw-1764	Nelfinavir mesylate			no
Prestw-1765	Latanoprost			no
Prestw-1766	Benidipine hydrochloride			no
Prestw-1768	Triclabendazole			no
Prestw-1769	Enalaprilat dihydrate			no
Prestw-177	Sulfamethoxazole			no
Prestw-1770	Perospirone			no
Prestw-1771	Carmofur			no
Prestw-1772	Ampiroxicam			no
Prestw-1773	Ipriflavone			no
Prestw-1774	Nifekalant			no
Prestw-1775	Lomerizine hydrochloride			no
Prestw-1776	Phenprobamate			no
Prestw-1777	Trimebutine			no
Prestw-1778	Troxipide			no
Prestw-178	Mephenesin			no
Prestw-1780	Oxymetholone			no
Prestw-1781	Alosetron hydrochloride			no
Prestw-1782	Ritonavir			no
Prestw-1783	Palonosetron hydrochloride			no
Prestw-1784	Ubenimex			no
Prestw-1785	Phenothiazine			no
Prestw-1786	Enrofloxacin			no
Prestw-1787	Homoveratrylamine			no
Prestw-1788	Milnacipran hydrochloride			no
Prestw-179	Phenformin hydrochloride			no
Prestw-1791	Pregabalin			no
Prestw-1792	Pidotimod			no
Prestw-1793	Raltitrexed			no
Prestw-1794	Pemetrexed disodium			no
Prestw-1795	Mupirocin			no
Prestw-1796	Delavirdine			no
Prestw-1797	Grepafloxacin			no
Prestw-1798	Mirabegron			no
Prestw-1799	Tigecycline			no
Prestw-18	Idoxuridine			no
Prestw-180	Flutamide			no
Prestw-1800	Zolmitriptan			no
Prestw-1801	Ciclesonide	0.550239421	0.033851547	yes
Prestw-1802	Darunavir	0.42653591	0.063667248	yes
Prestw-1803	Methicillin sodium			no
Prestw-1804	Nelarabine			no
Prestw-181	Ampyrone			no
Prestw-182	Levamisole hydrochloride			no
Prestw-183	Pargyline hydrochloride			no
Prestw-184	Methocarbamol			no
Prestw-185	Aztreonam			no
Prestw-186	Cloxacillin sodium salt			no
Prestw-187	Catharanthine			no
Prestw-188	Pentolinium bitartrate			no
Prestw-189	Aminopurine, 6-benzyl			no
Prestw-19	Captopril			no
Prestw-190	Tolbutamide			no
Prestw-191	Midodrine hydrochloride			no
Prestw-192	Thalidomide	0.344191967	0.089259533	yes
Prestw-193	Oxolinic acid			no
Prestw-194	Nimesulide			no
Prestw-196	Pentoxifylline			no
Prestw-197	Metaraminol bitartrate			no
Prestw-198	Salbutamol			no
Prestw-199	Prilocaine hydrochloride			no
Prestw-2	Allantoin			no
Prestw-20	Minoxidil	0.595790897	0.008462418	yes
Prestw-200	Camptothecine (S,+)	0.693495492	0.017802016	yes
Prestw-201	Ranitidine hydrochloride			no
Prestw-202	Tiratricol, 3,3',5-triiodothyroacetic acid			no
Prestw-203	Flufenamic acid			no
Prestw-204	Flumequine			no
Prestw-205	Tolfenamic acid			no
Prestw-206	Meclofenamic acid sodium salt monohydrate			no
Prestw-208	Trimethoprim			no
Prestw-209	Metoclopramide monohydrochloride			no
Prestw-21	Sulfaphenazole			no
Prestw-210	Fenbendazole			no
Prestw-211	Piroxicam			no
Prestw-212	Pyrantel tartrate			no
Prestw-213	Fenspiride hydrochloride			no
Prestw-214	Gemfibrozil			no
Prestw-215	Mefexamide hydrochloride			no
Prestw-216	Tiapride hydrochloride	0.391945138	0.023910398	yes
Prestw-217	Mebendazole	0.360975753	0.020675576	yes
Prestw-218	Fenbufen			no
Prestw-219	Ketoprofen			no
Prestw-22	Panthenol (D)			no
Prestw-220	Indapamide			no
Prestw-221	Norfloxacin			no
Prestw-222	Antimycin A	0.526173916	0.078294325	yes
Prestw-223	Xylometazoline hydrochloride	0.215555951	0.08506239	yes
Prestw-224	Oxymetazoline hydrochloride			no
Prestw-225	Nifenazone			no
Prestw-226	Griseofulvin	0.370865398	0.066871042	yes
Prestw-227	Clemizole hydrochloride			no
Prestw-228	Tropicamide			no
Prestw-229	Nefopam hydrochloride			no
Prestw-23	Sulfadiazine			no
Prestw-230	Phentolamine hydrochloride			no
Prestw-231	Etodolac			no
Prestw-232	Scopolamin-N-oxide hydrobromide			no
Prestw-233	Hyoscyamine (L)			no
Prestw-234	Chlorphensin carbamate			no
Prestw-236	Dilazep dihydrochloride			no
Prestw-237	Ofloxacin			no
Prestw-238	Lomefloxacin hydrochloride			no
Prestw-239	Orphenadrine hydrochloride			no
Prestw-24	Norethynodrel			no
Prestw-240	Proglumide			no
Prestw-241	Mexiletine hydrochloride			no
Prestw-242	Flavoxate hydrochloride			no
Prestw-243	Bufexamac			no
Prestw-244	Glutethimide, para-amino	0.590640799	0.004495793	yes
Prestw-245	Dropropizine (R,S)			no
Prestw-246	Pinacidil			no
Prestw-247	Albendazole			no
Prestw-248	Clonidine hydrochloride			no
Prestw-249	Bupropion hydrochloride			no
Prestw-25	Thiamphenicol			no
Prestw-250	Alprenolol hydrochloride			no
Prestw-251	Chlorothiazide			no
Prestw-252	Diphenidol hydrochloride			no
Prestw-253	Norethindrone			no
Prestw-254	Nortriptyline hydrochloride			no
Prestw-255	Niflumic acid			no
Prestw-256	Isotretinoin			no
Prestw-257	Retinoic acid			no
Prestw-258	Antazoline hydrochloride			no
Prestw-259	Ethacrynic acid			no
Prestw-26	Cimetidine			no
Prestw-260	Praziquantel	0.572807813	0.04518284	yes
Prestw-261	Ethisterone			no
Prestw-262	Triprolidine hydrochloride			no
Prestw-263	Doxepin hydrochloride			no
Prestw-264	Dyclonine hydrochloride			no
Prestw-265	Dimenhydrinate			no
Prestw-266	Disopyramide			no
Prestw-267	Clotrimazole			no
Prestw-268	Vinpocetine	0.408765577	0.014497286	yes
Prestw-269	Clomipramine hydrochloride			no
Prestw-27	Doxylamine succinate			no
Prestw-270	Fendiline hydrochloride			no
Prestw-271	Vincamine	0.253500604	0.000173832	yes
Prestw-272	Indomethacin	0.40760967	0.001655721	yes
Prestw-273	Cortisone	0.573403865	0.009975833	yes
Prestw-274	Prednisolone	0.612821653	0.004544576	yes
Prestw-275	Fenofibrate	0.149090539	0.007268135	yes
Prestw-276	Bumetanide			no
Prestw-277	Labetalol hydrochloride			no
Prestw-278	Cinnarizine			no
Prestw-279	Methylprednisolone, 6-alpha	0.613370634	0.004055706	yes
Prestw-28	Ethambutol dihydrochloride			no
Prestw-280	Quinidine hydrochloride monohydrate			no
Prestw-281	Fludrocortisone acetate			no
Prestw-282	Fenoterol hydrobromide			no
Prestw-283	Homochlorcyclizine dihydrochloride			no
Prestw-284	Diethylcarbamazine citrate			no
Prestw-285	Chenodiol			no
Prestw-286	Perhexiline maleate			no
Prestw-287	Oxybutynin chloride			no
Prestw-288	Spiperone			no
Prestw-289	Pyrilamine maleate			no
Prestw-29	Antipyrine			no
Prestw-290	Sulfinpyrazone			no
Prestw-291	Dantrolene sodium salt			no
Prestw-292	Trazodone hydrochloride			no
Prestw-293	Glafenine hydrochloride			no
Prestw-294	Pimethixene maleate			no
Prestw-295	Pergolide mesylate			no
Prestw-296	Acemetacin			no
Prestw-297	Benzydamine hydrochloride			no
Prestw-298	Fipexide hydrochloride			no
Prestw-299	Mifepristone	0.122510375	0.005380019	yes
Prestw-3	Acetazolamide			no
Prestw-30	Antipyrine, 4-hydroxy			no
Prestw-300	Diperodon hydrochloride			no
Prestw-301	Lisinopril			no
Prestw-302	Lincomycin hydrochloride			no
Prestw-303	Telenzepine dihydrochloride			no
Prestw-304	Econazole nitrate			no
Prestw-305	Bupivacaine hydrochloride			no
Prestw-306	Clemastine fumarate			no
Prestw-307	Oxytetracycline dihydrate			no
Prestw-308	Pimozide			no
Prestw-309	Amodiaquin dihydrochloride dihydrate			no
Prestw-31	Chloramphenicol			no
Prestw-310	Mebeverine hydrochloride			no
Prestw-311	Ifenprodil tartrate			no
Prestw-312	Flunarizine dihydrochloride			no
Prestw-313	Trifluoperazine dihydrochloride			no
Prestw-314	Enalapril maleate			no
Prestw-315	Minocycline hydrochloride			no
Prestw-316	Glibenclamide			no
Prestw-317	Guanethidine sulfate			no
Prestw-318	Quinacrine dihydrochloride dihydrate	0.112868076	0.026711166	yes
Prestw-319	Clofilium tosylate			no
Prestw-32	Epirizole			no
Prestw-320	Fluphenazine dihydrochloride			no
Prestw-321	Streptomycin sulfate			no
Prestw-322	Alfuzosin hydrochloride			no
Prestw-323	Chlorpropamide			no
Prestw-324	Phenylpropanolamine hydrochloride			no
Prestw-325	Ascorbic acid			no
Prestw-326	Methyldopa (L,-)			no
Prestw-327	Cefoperazone dihydrate			no
Prestw-328	Zoxazolamine			no
Prestw-329	Tacrine hydrochloride			no
Prestw-33	Diprophylline			no
Prestw-330	Bisoprolol fumarate			no
Prestw-331	Tremorine dihydrochloride			no
Prestw-332	Practolol			no
Prestw-333	Zidovudine, AZT			no
Prestw-334	Sulfisoxazole			no
Prestw-335	Zaprinast			no
Prestw-336	Chlormezanone			no
Prestw-337	Procainamide hydrochloride	0.137586477	0.007951479	yes
Prestw-338	N6-methyladenosine			no
Prestw-339	Guanfacine hydrochloride	0.187986194	0.011159652	yes
Prestw-34	Triamterene	0.141584474	0.002094588	yes
Prestw-340	Domperidone			no
Prestw-341	Furosemide			no
Prestw-342	Methapyrilene hydrochloride			no
Prestw-343	Desipramine hydrochloride			no
Prestw-344	Clorgyline hydrochloride			no
Prestw-345	Clenbuterol hydrochloride			no
Prestw-346	Maprotiline hydrochloride			no
Prestw-347	Thioguanosine	0.179913987	0.031786184	yes
Prestw-348	Chlorprothixene hydrochloride			no
Prestw-349	Ritodrine hydrochloride			no
Prestw-35	Dapsone			no
Prestw-350	Clozapine			no
Prestw-351	Chlorthalidone			no
Prestw-352	Dobutamine hydrochloride			no
Prestw-353	Moclobemide	0.142220859	0.021919493	yes
Prestw-355	Hycanthone			no
Prestw-356	Adenosine 5'-monophosphate monohydrate			no
Prestw-357	Amoxicillin			no
Prestw-359	Dextromethorphan hydrobromide monohydrate			no
Prestw-36	Troleandomycin			no
Prestw-360	Droperidol			no
Prestw-361	Bambuterol hydrochloride			no
Prestw-362	Betamethasone	0.602803979	0.032068404	yes
Prestw-363	Colchicine	0.905055715	0.002997195	yes
Prestw-364	Metergoline			no
Prestw-365	Brinzolamide			no
Prestw-366	Ambroxol hydrochloride			no
Prestw-367	Benfluorex hydrochloride			no
Prestw-368	Bepridil hydrochloride			no
Prestw-369	Meloxicam			no
Prestw-37	Pyrimethamine			no
Prestw-370	Benzbromarone			no
Prestw-371	Ketotifen fumarate			no
Prestw-372	Debrisoquin sulfate			no
Prestw-373	Amethopterin (R,S)	0.204253877	0.009370681	yes
Prestw-374	Methylergometrine maleate			no
Prestw-375	Methiothepin maleate			no
Prestw-376	Clofazimine			no
Prestw-377	Nafronyl oxalate	0.169009561	0.029886225	yes
Prestw-378	Bezafibrate			no
Prestw-38	Hexamethonium dibromide dihydrate			no
Prestw-380	Clebopride maleate			no
Prestw-381	Lidoflazine			no
Prestw-382	Betaxolol hydrochloride			no
Prestw-383	Nicardipine hydrochloride			no
Prestw-384	Probucol			no
Prestw-385	Mitoxantrone dihydrochloride	0.991694132	0.000573566	yes
Prestw-386	GBR 12909 dihydrochloride			no
Prestw-387	Carbetapentane citrate			no
Prestw-388	Dequalinium dichloride	0.459536573	0.004539056	yes
Prestw-389	Ketoconazole			no
Prestw-39	Diflunisal			no
Prestw-390	Fusidic acid sodium salt			no
Prestw-391	Terbutaline hemisulfate			no
Prestw-392	Ketanserin tartrate hydrate			no
Prestw-393	Hemicholinium bromide			no
Prestw-394	Kanamycin A sulfate			no
Prestw-395	Amikacin hydrate			no
Prestw-396	Etoposide	0.545076873	0.015578586	yes
Prestw-397	Clomiphene citrate (Z,E)			no
Prestw-398	Oxantel pamoate			no
Prestw-399	Prochlorperazine dimaleate			no
Prestw-4	Metformin hydrochloride	0.117062894	0.000250737	yes
Prestw-40	Niclosamide			no
Prestw-400	Hesperidin			no
Prestw-401	Testosterone propionate			no
Prestw-403	Thyroxine (L)			no
Prestw-405	Pepstatin A			no
Prestw-407	Adamantamine fumarate			no
Prestw-408	Butoconazole nitrate			no
Prestw-409	Amiodarone hydrochloride	0.135560563	0.016230909	yes
Prestw-41	Procaine hydrochloride			no
Prestw-411	Androsterone			no
Prestw-413	Carbarsone			no
Prestw-416	Bacampicillin hydrochloride			no
Prestw-418	Biotin			no
Prestw-419	Bisacodyl	0.153803101	0.011345262	yes
Prestw-42	Moxisylyte hydrochoride			no
Prestw-421	Suloctidil			no
Prestw-423	Carisoprodol			no
Prestw-424	Cephalosporanic acid, 7-amino			no
Prestw-425	Chicago sky blue 6B			no
Prestw-426	Buflomedil hydrochloride			no
Prestw-428	Roxatidine Acetate HCl			no
Prestw-43	Betazole hydrochloride			no
Prestw-430	Cisapride	0.115164789	0.018744489	yes
Prestw-432	Corticosterone	0.366129081	0.013359203	yes
Prestw-433	Cyanocobalamin			no
Prestw-434	Cefadroxil			no
Prestw-435	Cyclosporin A			no
Prestw-436	Digitoxigenin	0.992747505	0.000204895	yes
Prestw-437	Digoxin	0.984748688	0.000178533	yes
Prestw-438	Doxorubicin hydrochloride	0.964578971	0.002854986	yes
Prestw-439	Carbimazole	0.125199625	0.002194123	yes
Prestw-44	Isoxicam			no
Prestw-440	Epiandrosterone			no
Prestw-441	Estradiol-17 beta			no
Prestw-443	Gabazine bromide			no
Prestw-445	Cyclobenzaprine hydrochloride			no
Prestw-446	Carteolol hydrochloride			no
Prestw-447	Hydrocortisone base	0.553541859	0.021775587	yes
Prestw-448	Hydroxytacrine maleate (R,S)	0.107538381	0.003603812	yes
Prestw-449	Pilocarpine nitrate			no
Prestw-45	Naproxen			no
Prestw-450	Dicloxacillin sodium salt hydrate			no
Prestw-451	Alizapride HCl			no
Prestw-455	Mebhydroline 1,5-naphtalenedisulfonate			no
Prestw-456	Meclocycline sulfosalicylate	0.107156782	0.011836131	yes
Prestw-457	Meclozine dihydrochloride	0.113507415	0.017087115	yes
Prestw-458	Melatonin	0.13160938	0.006597583	yes
Prestw-46	Naphazoline hydrochloride			no
Prestw-460	Dinoprost trometamol			no
Prestw-461	Tropisetron HCl			no
Prestw-462	Cefixime			no
Prestw-463	Metrizamide			no
Prestw-468	Neostigmine bromide			no
Prestw-469	Niridazole			no
Prestw-47	Ticlopidine hydrochloride			no
Prestw-470	Ceforanide			no
Prestw-473	Cefotetan			no
Prestw-475	Brompheniramine maleate			no
Prestw-476	Primaquine diphosphate	0.161620847	0.011225059	yes
Prestw-477	Progesterone			no
Prestw-478	Felodipine	0.156799322	0.007799217	yes
Prestw-48	Dicyclomine hydrochloride	0.132347475	0.02511396	yes
Prestw-481	Serotonin hydrochloride	0.132305018	0.005810307	yes
Prestw-482	Cefotiam hydrochloride			no
Prestw-484	Benperidol			no
Prestw-485	Cefaclor hydrate			no
Prestw-486	Colistin sulfate			no
Prestw-487	Daunorubicin hydrochloride	1.002834608	0.00290379	yes
Prestw-488	Dosulepin hydrochloride			no
Prestw-489	Ceftazidime pentahydrate			no
Prestw-49	Amyleine hydrochloride			no
Prestw-490	Iobenguane sulfate			no
Prestw-491	Metixene hydrochloride			no
Prestw-492	Nitrofural			no
Prestw-493	Omeprazole			no
Prestw-494	Propylthiouracil			no
Prestw-495	Terconazole			no
Prestw-496	Tiaprofenic acid			no
Prestw-497	Vancomycin hydrochloride	0.117319101	0.02199845	yes
Prestw-498	Artemisinin	0.122977377	0.004564096	yes
Prestw-499	Propafenone hydrochloride			no
Prestw-5	Atracurium besylate			no
Prestw-50	Lidoca? hydrochloride			no
Prestw-500	Ethamivan			no
Prestw-501	Vigabatrin			no
Prestw-502	Biperiden hydrochloride			no
Prestw-503	Cetirizine dihydrochloride			no
Prestw-504	Etifenin			no
Prestw-505	Metaproterenol sulfate, orciprenaline sulfate			no
Prestw-506	Sisomicin sulfate			no
Prestw-509	Bromperidol			no
Prestw-510	Cyclizine hydrochloride			no
Prestw-511	Fluoxetine hydrochloride			no
Prestw-512	Iohexol			no
Prestw-513	Norcyclobenzaprine	0.133914745	0.003222051	yes
Prestw-514	Pyrazinamide	0.107208754	0.013354302	yes
Prestw-515	Trimethadione			no
Prestw-516	Lovastatin			no
Prestw-517	Nystatine			no
Prestw-518	Budesonide	0.609531215	0.003357572	yes
Prestw-519	Imipenem			no
Prestw-52	Carbamazepine			no
Prestw-520	Sulfasalazine			no
Prestw-522	Thiostrepton	0.150332354	0.010142501	yes
Prestw-524	Tiabendazole			no
Prestw-525	Rifampicin			no
Prestw-526	Ethionamide			no
Prestw-527	Tenoxicam			no
Prestw-528	Triflusal			no
Prestw-529	Mesoridazine besylate	0.131310604	0.001900833	yes
Prestw-53	Triflupromazine hydrochloride			no
Prestw-530	Trolox	0.155439272	0.00338611	yes
Prestw-531	Pirenperone			no
Prestw-533	Phenacetin			no
Prestw-534	Atovaquone			no
Prestw-535	Methoxamine hydrochloride			no
Prestw-536	(R)-(+)-Atenolol			no
Prestw-537	Piracetam			no
Prestw-538	Phenindione			no
Prestw-539	Thiocolchicoside			no
Prestw-54	Mefenamic acid			no
Prestw-540	Clorsulon			no
Prestw-541	Ciclopirox ethanolamine			no
Prestw-542	Probenecid			no
Prestw-543	Betahistine mesylate			no
Prestw-544	Tobramycin			no
Prestw-545	Tetramisole hydrochloride			no
Prestw-546	Pregnenolone			no
Prestw-547	Molsidomine			no
Prestw-548	Chloroquine diphosphate			no
Prestw-549	Trimetazidine dihydrochloride			no
Prestw-55	Acetohexamide			no
Prestw-550	Parthenolide			no
Prestw-551	Hexetidine			no
Prestw-552	Selegiline hydrochloride			no
Prestw-553	Pentamidine isethionate	0.635144006	0.005485571	yes
Prestw-554	Tolazamide			no
Prestw-555	Nifuroxazide			no
Prestw-557	Dirithromycin			no
Prestw-558	Gliclazide			no
Prestw-559	DO 897/99			no
Prestw-56	Sulpiride			no
Prestw-560	Prenylamine lactate			no
Prestw-565	Atropine sulfate monohydrate			no
Prestw-566	Eserine sulfate, physostigmine sulfate			no
Prestw-57	Benoxinate hydrochloride			no
Prestw-571	Tetraca? hydrochloride			no
Prestw-572	Mometasone furoate	0.60798789	0.00123881	yes
Prestw-574	Dacarbazine			no
Prestw-576	Acetopromazine maleate salt			no
Prestw-58	Oxethazaine			no
Prestw-583	Papaverine hydrochloride			no
Prestw-584	Yohimbine hydrochloride			no
Prestw-587	Cilostazol			no
Prestw-588	Galanthamine hydrobromide			no
Prestw-59	Pheniramine maleate			no
Prestw-594	Diclofenac sodium			no
Prestw-598	Xylazine			no
Prestw-6	Isoflupredone acetate	0.632408562	0.005865799	yes
Prestw-60	Tolazoline hydrochloride			no
Prestw-607	Eburnamonine (-)			no
Prestw-61	Morantel tartrate			no
Prestw-616	Demecarium bromide			no
Prestw-617	Quipazine dimaleate salt			no
Prestw-619	Diflorasone Diacetate	0.610204817	0.001675959	yes
Prestw-62	Homatropine hydrobromide (R,S)			no
Prestw-623	Pyridoxine hydrochloride			no
Prestw-626	Racecadotril			no
Prestw-627	Folic acid			no
Prestw-63	Nifedipine			no
Prestw-630	Dimethisoquin hydrochloride			no
Prestw-631	Thiamine hydrochloride			no
Prestw-632	Dipivefrin hydrochloride			no
Prestw-633	Thiorphan			no
Prestw-64	Chlorpromazine hydrochloride			no
Prestw-641	Sulmazole	0.436896596	0.005633171	yes
Prestw-643	Flunisolide	0.635876191	0.008417054	yes
Prestw-644	N-Acetyl-DL-homocysteine Thiolactone			no
Prestw-645	Flurandrenolide	0.636960415	0.007943442	yes
Prestw-649	Etanidazole			no
Prestw-65	Diphenhydramine hydrochloride			no
Prestw-651	Glimepiride			no
Prestw-652	Picrotoxinin	0.160261438	0.069339383	yes
Prestw-653	Mepenzolate bromide			no
Prestw-654	Benfotiamine			no
Prestw-655	Halcinonide	0.60231122	0.014767943	yes
Prestw-656	Lanatoside C	0.984812221	0.000400162	yes
Prestw-657	Benzamil hydrochloride			no
Prestw-658	Suxibuzone			no
Prestw-659	6-Furfurylaminopurine			no
Prestw-66	Minaprine dihydrochloride			no
Prestw-660	Avermectin B1a			no
Prestw-666	Nisoldipine			no
Prestw-67	Miconazole			no
Prestw-671	Dydrogesterone			no
Prestw-676	Beta-Escin			no
Prestw-68	Isoxsuprine hydrochloride			no
Prestw-683	Pempidine tartrate			no
Prestw-688	Estropipate			no
Prestw-69	Acebutolol hydrochloride			no
Prestw-692	Citalopram Hydrobromide			no
Prestw-693	Promazine hydrochloride			no
Prestw-694	Sulfamerazine			no
Prestw-696	Ethotoin			no
Prestw-697	3-alpha-Hydroxy-5-beta-androstan-17-one			no
Prestw-698	Tetrahydrozoline hydrochloride			no
Prestw-699	Hexestrol			no
Prestw-7	Amiloride hydrochloride dihydrate			no
Prestw-70	Tolnaftate			no
Prestw-700	Cefmetazole sodium salt			no
Prestw-701	Trihexyphenidyl-D,L Hydrochloride			no
Prestw-702	Succinylsulfathiazole			no
Prestw-703	Famprofazone			no
Prestw-704	Bromopride			no
Prestw-705	Methyl benzethonium chloride			no
Prestw-706	Chlorcyclizine hydrochloride			no
Prestw-707	Diphenylpyraline hydrochloride			no
Prestw-708	Benzethonium chloride			no
Prestw-709	Trioxsalen			no
Prestw-71	Todralazine hydrochloride			no
Prestw-711	Sulfabenzamide			no
Prestw-712	Benzocaine			no
Prestw-713	Dipyrone			no
Prestw-714	Isosorbide dinitrate			no
Prestw-715	Sulfachloropyridazine			no
Prestw-716	Pramoxine hydrochloride			no
Prestw-717	Finasteride			no
Prestw-718	Fluorometholone	0.546621819	0.026697765	yes
Prestw-719	Cephalothin sodium salt			no
Prestw-72	Imipramine hydrochloride	0.552337921	0.001220565	yes
Prestw-720	Cefuroxime sodium salt			no
Prestw-721	Althiazide			no
Prestw-722	Isopyrin hydrochloride			no
Prestw-723	Phenethicillin potassium salt			no
Prestw-724	Sulfamethoxypyridazine			no
Prestw-725	Deferoxamine mesylate			no
Prestw-726	Mephentermine hemisulfate			no
Prestw-728	Sulfadimethoxine			no
Prestw-729	Sulfanilamide			no
Prestw-73	Sulindac			no
Prestw-730	Balsalazide Sodium			no
Prestw-731	Sulfaquinoxaline sodium salt			no
Prestw-732	Streptozotocin			no
Prestw-733	Metoprolol-(+,-) (+)-tartrate salt			no
Prestw-734	Flumethasone	0.578328937	0.035894338	yes
Prestw-735	Flecainide acetate			no
Prestw-736	Cefazolin sodium salt			no
Prestw-738	Folinic acid calcium salt			no
Prestw-739	Levonordefrin			no
Prestw-74	Amitryptiline hydrochloride			no
Prestw-740	Ebselen			no
Prestw-741	Nadide			no
Prestw-742	Sulfamethizole			no
Prestw-743	Medrysone	0.339177425	0.010461615	yes
Prestw-744	Flunixin meglumine			no
Prestw-745	Spiramycin			no
Prestw-746	Glycopyrrolate			no
Prestw-748	Monensin sodium salt			no
Prestw-749	Isoetharine mesylate salt			no
Prestw-75	Adiphenine hydrochloride			no
Prestw-750	Mevalonic-D, L acid lactone			no
Prestw-751	Terazosin hydrochloride			no
Prestw-752	Phenazopyridine hydrochloride			no
Prestw-753	Demeclocycline hydrochloride			no
Prestw-754	Fenoprofen calcium salt dihydrate			no
Prestw-755	Piperacillin sodium salt			no
Prestw-756	Diethylstilbestrol			no
Prestw-757	Chlorotrianisene			no
Prestw-758	Ribostamycin sulfate salt			no
Prestw-759	Methacholine chloride			no
Prestw-76	Dibucaine			no
Prestw-760	Pipenzolate bromide			no
Prestw-761	Butamben			no
Prestw-762	Sulfapyridine			no
Prestw-763	Meclofenoxate hydrochloride			no
Prestw-764	Furaltadone hydrochloride			no
Prestw-765	Ethoxyquin			no
Prestw-766	Tinidazole			no
Prestw-767	Guanadrel sulfate			no
Prestw-768	Vidarabine			no
Prestw-769	Sulfameter			no
Prestw-77	Prednisone			no
Prestw-770	Isopropamide iodide			no
Prestw-771	Alclometasone dipropionate	0.548857471	0.019210964	yes
Prestw-772	Leflunomide			no
Prestw-773	Norgestrel-(-)-D			no
Prestw-774	Fluocinonide	0.548669847	0.033125277	yes
Prestw-775	Sulfamethazine sodium salt			no
Prestw-776	Guaifenesin			no
Prestw-777	Alexidine dihydrochloride	0.899746757	0.004763748	yes
Prestw-778	Proadifen hydrochloride			no
Prestw-779	Zomepirac sodium salt			no
Prestw-78	Thioridazine hydrochloride			no
Prestw-780	Cinoxacin			no
Prestw-781	Clobetasol propionate	0.632383559	0.001669832	yes
Prestw-782	Podophyllotoxin	0.891825686	0.004025029	yes
Prestw-783	Clofibric acid			no
Prestw-784	Bendroflumethiazide			no
Prestw-785	Dicumarol			no
Prestw-786	Methimazole			no
Prestw-787	Merbromin			no
Prestw-788	Hexylcaine hydrochloride			no
Prestw-789	Drofenine hydrochloride			no
Prestw-79	Diphemanil methylsulfate			no
Prestw-790	Cycloheximide	0.760396853	0.010900281	yes
Prestw-791	(R) -Naproxen sodium salt			no
Prestw-792	Propidium iodide			no
Prestw-793	Cloperastine hydrochloride			no
Prestw-794	Eucatropine hydrochloride			no
Prestw-795	Isocarboxazid			no
Prestw-796	Lithocholic acid			no
Prestw-797	Methotrimeprazine maleat salt			no
Prestw-798	Dienestrol			no
Prestw-799	Pridinol methanesulfonate salt			no
Prestw-8	Amprolium hydrochloride			no
Prestw-80	Trimethobenzamide hydrochloride			no
Prestw-800	Amrinone			no
Prestw-801	Carbinoxamine maleate salt			no
Prestw-802	Methazolamide			no
Prestw-803	Pyrithyldione			no
Prestw-804	Spectinomycin dihydrochloride			no
Prestw-805	Piromidic acid			no
Prestw-806	Trimipramine maleate salt			no
Prestw-807	Chloropyramine hydrochloride			no
Prestw-808	Furazolidone			no
Prestw-809	Dichlorphenamide			no
Prestw-81	Metronidazole			no
Prestw-810	Sulconazole nitrate			no
Prestw-812	Cromolyn disodium salt			no
Prestw-813	Bucladesine sodium salt			no
Prestw-814	Cefsulodin sodium salt			no
Prestw-815	Fosfosal			no
Prestw-816	Suprofen			no
Prestw-818	Nadolol			no
Prestw-819	Moxalactam disodium salt			no
Prestw-820	Aminophylline			no
Prestw-821	Azlocillin sodium salt			no
Prestw-822	Clidinium bromide			no
Prestw-823	Sulfamonomethoxine			no
Prestw-824	Benzthiazide			no
Prestw-825	Trichlormethiazide			no
Prestw-826	Oxalamine citrate salt			no
Prestw-827	Propantheline bromide			no
Prestw-829	Dimethadione			no
Prestw-83	Edrophonium chloride			no
Prestw-830	Ethaverine hydrochloride			no
Prestw-831	Butacaine			no
Prestw-832	Cefoxitin sodium salt			no
Prestw-833	Ifosfamide			no
Prestw-834	Novobiocin sodium salt			no
Prestw-836	Indoprofen			no
Prestw-837	Carbenoxolone disodium salt			no
Prestw-838	Iocetamic acid			no
Prestw-839	Ganciclovir			no
Prestw-84	Moroxidine hydrochloride			no
Prestw-840	Ethopropazine hydrochloride			no
Prestw-842	Trimeprazine tartrate			no
Prestw-843	Nafcillin sodium salt monohydrate			no
Prestw-844	Procyclidine hydrochloride			no
Prestw-845	Amiprilose hydrochloride			no
Prestw-846	Ethynylestradiol 3-methyl ether			no
Prestw-847	(-) -Levobunolol hydrochloride			no
Prestw-848	Iodixanol			no
Prestw-85	Baclofen (R,S)			no
Prestw-850	Equilin			no
Prestw-851	Paroxetine Hydrochloride			no
Prestw-853	Liothyronine			no
Prestw-854	Roxithromycin			no
Prestw-855	Beclomethasone dipropionate	0.516796469	0.01912019	yes
Prestw-856	Tolmetin sodium salt dihydrate			no
Prestw-857	(+) -Levobunolol hydrochloride			no
Prestw-858	Doxazosin mesylate			no
Prestw-859	Fluvastatin sodium salt			no
Prestw-86	Acyclovir			no
Prestw-860	Methylhydantoin-5-(L)			no
Prestw-861	Gabapentin			no
Prestw-862	Raloxifene hydrochloride			no
Prestw-864	Methylhydantoin-5-(D)			no
Prestw-865	Simvastatin			no
Prestw-866	Azacytidine-5			no
Prestw-867	Paromomycin sulfate			no
Prestw-868	Acetaminophen			no
Prestw-869	Phthalylsulfathiazole			no
Prestw-87	Diazoxide			no
Prestw-870	Luteolin			no
Prestw-871	Iopamidol			no
Prestw-872	Iopromide			no
Prestw-873	Theophylline monohydrate			no
Prestw-874	Theobromine			no
Prestw-875	Reserpine			no
Prestw-877	Scopolamine hydrochloride			no
Prestw-878	Ioversol			no
Prestw-88	Amidopyrine			no
Prestw-880	Carbachol			no
Prestw-881	Niacin			no
Prestw-882	Bemegride			no
Prestw-883	Digoxigenin	0.942413923	0.003460901	yes
Prestw-884	Meglumine			no
Prestw-886	Clioquinol			no
Prestw-887	Oxybenzone			no
Prestw-888	Promethazine hydrochloride			no
Prestw-893	Felbinac			no
Prestw-894	Butylparaben			no
Prestw-895	Aminohippuric acid			no
Prestw-896	N-Acetyl-L-leucine			no
Prestw-897	Pipemidic acid			no
Prestw-898	Dioxybenzone			no
Prestw-899	Adrenosterone			no
Prestw-9	Hydrochlorothiazide			no
Prestw-90	Pindolol			no
Prestw-900	Methylatropine nitrate			no
Prestw-901	Hymecromone			no
Prestw-903	Diloxanide furoate			no
Prestw-904	Metyrapone			no
Prestw-905	Urapidil hydrochloride			no
Prestw-906	Fluspirilen			no
Prestw-907	S-(+)-ibuprofen			no
Prestw-908	Ethynodiol diacetate			no
Prestw-909	Nabumetone			no
Prestw-91	Khellin			no
Prestw-910	Nisoxetine hydrochloride			no
Prestw-911	(+)-Isoproterenol (+)-bitartrate salt			no
Prestw-912	Monobenzone			no
Prestw-913	2-Aminobenzenesulfonamide			no
Prestw-914	Estrone			no
Prestw-915	Lorglumide sodium salt			no
Prestw-916	Nitrendipine			no
Prestw-917	Flurbiprofen			no
Prestw-918	Nimodipine			no
Prestw-919	Bacitracin			no
Prestw-92	Zimelidine dihydrochloride monohydrate			no
Prestw-920	L(-)-vesamicol hydrochloride			no
Prestw-921	Nizatidine			no
Prestw-922	Thioperamide maleate			no
Prestw-923	Xamoterol hemifumarate			no
Prestw-924	Rolipram			no
Prestw-925	Thonzonium bromide			no
Prestw-926	Idazoxan hydrochloride			no
Prestw-927	Quinapril HCl			no
Prestw-928	Nilutamide			no
Prestw-929	Ketorolac tromethamine			no
Prestw-93	Azacyclonol			no
Prestw-930	Protriptyline hydrochloride			no
Prestw-931	Propofol			no
Prestw-932	S(-)Eticlopride hydrochloride			no
Prestw-933	Primidone			no
Prestw-934	Flucytosine			no
Prestw-935	(-)-MK 801 hydrogen maleate			no
Prestw-936	Bephenium hydroxynaphthoate			no
Prestw-937	Dehydroisoandosterone 3-acetate			no
Prestw-938	Benserazide hydrochloride			no
Prestw-939	Iodipamide			no
Prestw-94	Azathioprine			no
Prestw-941	Pentetic acid			no
Prestw-942	Bretylium tosylate			no
Prestw-943	Pralidoxime chloride			no
Prestw-944	Phenoxybenzamine hydrochloride			no
Prestw-945	Salmeterol			no
Prestw-946	Altretamine			no
Prestw-947	Prazosin hydrochloride			no
Prestw-948	Timolol maleate salt			no
Prestw-949	(+,-)-Octopamine hydrochloride			no
Prestw-95	Lynestrenol			no
Prestw-951	Crotamiton			no
Prestw-953	(S)-(-)-Atenolol			no
Prestw-954	Tyloxapol			no
Prestw-955	Florfenicol			no
Prestw-956	Megestrol acetate			no
Prestw-957	Deoxycorticosterone			no
Prestw-958	Urosiol			no
Prestw-959	Proparacaine hydrochloride			no
Prestw-96	Guanabenz acetate			no
Prestw-960	Aminocaproic acid			no
Prestw-961	Denatonium benzoate			no
Prestw-963	Enilconazole			no
Prestw-964	Methacycline hydrochloride			no
Prestw-966	Sotalol hydrochloride			no
Prestw-968	Decamethonium bromide			no
Prestw-97	Disulfiram	0.810974666	0.041945599	yes
Prestw-971	Remoxipride Hydrochloride			no
Prestw-972	THIP Hydrochloride			no
Prestw-973	Pirlindole mesylate			no
Prestw-974	Pronethalol hydrochloride			no
Prestw-975	Naftopidil dihydrochloride	0.590302611	0.008627842	yes
Prestw-976	Tracazolate hydrochloride			no
Prestw-977	Zardaverine			no
Prestw-978	Memantine Hydrochloride			no
Prestw-979	Ozagrel hydrochloride			no
Prestw-98	Acetylsalicylsalicylic acid			no
Prestw-980	Piribedil hydrochloride			no
Prestw-981	Nitrocaramiphen hydrochloride			no
Prestw-982	Nandrolone			no
Prestw-983	Dimaprit dihydrochloride			no
Prestw-986	Proscillaridin A	0.984088825	0.000202303	yes
Prestw-99	Mianserine hydrochloride			no
Prestw-991	Gliquidone			no
Prestw-992	Pizotifen malate			no
Prestw-993	Ribavirin			no
Prestw-994	Cyclopenthiazide			no
Prestw-995	Fluvoxamine maleate			no
Prestw-997	Fluticasone propionate	0.633845979	0.017135343	yes
Prestw-998	Zuclopenthixol hydrochloride	0.131241358	0.009244257	yes
Prestw-999	Proguanil hydrochloride			no
